# SARS-CoV-2 neutralizing antibody specificities differ dramatically between recently infected infants and immune-imprinted individuals

**DOI:** 10.1101/2025.01.17.633612

**Authors:** Bernadeta Dadonaite, Allison R. Burrell, Jenni Logue, Helen Y. Chu, Daniel C. Payne, David B. Haslam, Mary A. Staat, Jesse D. Bloom

## Abstract

The immune response to viral infection is shaped by past exposures to related virus strains, a phenomenon known as imprinting. For SARS-CoV-2, much of the population has been imprinted by a viral spike from an early strain, either through vaccination or infection during the early stages of the COVID-19 pandemic. As a consequence of this imprinting, infection with more recent SARS-CoV-2 strains primarily boosts cross-reactive antibodies elicited by the imprinting strain. Here we compare the neutralizing antibody specificities of imprinted individuals versus infants infected with a recent strain. Specifically, we use pseudovirus-based deep mutational scanning to measure how spike mutations affect neutralization by the serum antibodies of adults and children imprinted by the original vaccine versus infants with a primary infection by a XBB* variant. While the serum neutralizing activity of the imprinted individuals primarily targets the spike receptor-binding domain (RBD), serum neutralizing activity of infants only infected with XBB* mostly targets the spike N-terminal domain (NTD). In these infants, secondary exposure to the XBB* spike via vaccination shifts more of the neutralizing activity towards the RBD, although the specific RBD sites targeted are different than for imprinted adults. The dramatic differences in neutralization specificities among individuals with different exposure histories likely impact SARS-CoV-2 evolution.
