## Supplementary Table 1 for "SARS-CoV-2 neutralizing antibody specificities differ dramatically between recently infected infants and immune-imprinted individuals"

group name in this manuscript	sera sample name	spike exposure	sequence confirmed last infection variant	cohort	last exposure date	days post exposure	age at exposure	published previously	name in the previous study
primary XBB* infection infant sera	infant-1-born2022_exposure1	1x SARS-CoV-2 infection	XBB.1.5.16	IMPRINT	January-2023	27	7 mth
	infant-2-born2022_exposure1	1x SARS-CoV-2 infection	XBB.1.16.1	IMPRINT	October-2023	23	11 mth
	infant-3-born2022_exposure1	1x SARS-CoV-2 infection	JC.6	IMPRINT	July-2023	28	8 mth
	infant-4-born2022_exposure1	1x SARS-CoV-2 infection	GK.2	IMPRINT	September-2023	37	9 mth
	infant-5-born2022_exposure1	1x SARS-CoV-2 infection	FL.1.5.1	IMPRINT	September-2023	39	9 mth
	infant-6-born2023_exposure1	1x SARS-CoV-2 infection	undetermined	IMPRINT	September-2023	44	7 mth
Wuhan-Hu-1 imprinted and XBB* infected children sera	child-1-born2020	2x Wuhan-1 spike vaccination followed by 1x SARS-CoV-2 infection	XBB.1.5	IMPRINT	July-2022	82	22 mth
	child-2-born2020	3x Wuhan-1 spike vaccination (3rd may have been bivalent vaccine) followed by 1x SARS-CoV-2 infection	XBB.1.16	IMPRINT	July-2022	72	14 mth
	child-3-born2021	2x Wuhan-1 spike vaccination followed by 1x SARS-CoV-2 infection	XBB.1.5	IMPRINT	July-2022	63	13 mth
Wuhan-Hu-1 imprinted and XBB* infected adult sera	adult-1	5x Wuhan-1 spike vaccination and 1x SARS-CoV-2 infections	XBB	HAARVI	January-2022	64	70 yrs	Dadonaite et al. 2024	498C
	adult-2	5x Wuhan-1 spike vaccination and 1x SARS-CoV-2 infections	no data	HAARVI	March-2023	24	63 yrs	Dadonaite et al. 2024	500C
	adult-3	5x Wuhan-1 spike vaccination and 1x SARS-CoV-2 infections	no data	HAARVI	March-2023	23	53 yrs	Dadonaite et al. 2024	501C
	adult-4	3x Wuhan-1 spike vaccination and 1x SARS-CoV-2 infections	XBB.1.5	HAARVI	February-2023	89	41 yrs	Dadonaite et al. 2024	505C
	adult-5	5x Wuhan-1 spike vaccination and 3x SARS-CoV-2 infections	no data	HAARVI	March-2023	73	57 yrs	Dadonaite et al. 2024	287C
	adult-6	5x Wuhan-1 spike vaccination and 3x SARS-CoV-2 infections	no data	HAARVI	March-2023	74	56 yrs	Dadonaite et al. 2024	288C
	adult-7	4x Wuhan-1 spike vaccination and 1x SARS-CoV-2 infections	no data	HAARVI	April-2023	31	19 yrs	Dadonaite et al. 2024	343C
	adult-8	2x Wuhan-1 spike vaccination and 1x SARS-CoV-2 infections	XBB.1.5	HAARVI	January-2023	26	28 yrs	Dadonaite et al. 2024	493C
	adult-9	4x Wuhan-1 spike vaccination and 2x SARS-CoV-2 infections	no data	HAARVI	March-2023	18	48 yrs	Dadonaite et al. 2024	497C
	adult-10	6x Wuhan-1 spike vaccination and 1x SARS-CoV-2 infections	no data	HAARVI	May-2023	15	51 yrs	Dadonaite et al. 2024	503C
XBB* infected and vaccinated infant sera	infant-5-born2022_exposure2	SARS-CoV-2 infection followed by XBB15 spike vaccination (based on the date vaccine was given)		IMPRINT	November-2023	35	12 mth
	infant-6-born2023_exposure2	SARS-CoV-2 infection followed by XBB15 spike vaccination (based on the date vaccine was given)		IMPRINT	December-2023	26	10 mth
primary Wuhan-Hu-1 infection infant sera	infant-7-born2019_exposure1	1x SARS-CoV-2 infection	B.1.2	IMPRINT	January-2021	70	13 mth
	infant-8-born2019_exposure1	1x SARS-CoV-2 infection	B.1	IMPRINT	November-2020	23	12 mth
	infant-9-born2019_exposure1	1x SARS-CoV-2 infection	B.1.2	Immune Response	November-2020	51	12 mth
	infant-10-born2020_exposure1	1x SARS-CoV-2 infection	B.1	IMPRINT	December-2020	28	7 mth
	infant-11-born2020_exposure1	1x SARS-CoV-2 infection	B.1	IMPRINT	March-2021	84	8 mth
primary Wuhan-Hu-1 infection adult sera	adult-11	1x SARS-CoV-2 infection	no data	HAARVI	March-2020	45	56 yrs	Greaney et al. 2021	subject A
	adult-12	1x SARS-CoV-2 infection	no data	HAARVI	March-2020	26	65 yrs	Greaney et al. 2021	subject I
	adult-13	1x SARS-CoV-2 infection	no data	HAARVI	March-2020	26	56 yrs	Greaney et al. 2021	subject M
	adult-14	1x SARS-CoV-2 infection	no data	HAARVI	March-2020	28	65 yrs	Greaney et al. 2021	subject E
	adult-15	1x SARS-CoV-2 infection	no data	HAARVI	March-2020	29	65 yrs	Greaney et al. 2021	subject K
	adult-16	1x SARS-CoV-2 infection	no data	HAARVI	March-2020	32	76 yrs	Greaney et al. 2021	subject C
	adult-17	1x SARS-CoV-2 infection	no data	HAARVI	March-2020	32	29 yrs	Greaney et al. 2021	subject P
	adult-18	1x SARS-CoV-2 infection	no data	HAARVI	March-2020	32	23 yrs	Greaney et al. 2021	subject N
	adult-19	1x SARS-CoV-2 infection	no data	HAARVI	February-2020	33	64 yrs	Greaney et al. 2021	subject D
	adult-20	1x SARS-CoV-2 infection	no data	HAARVI	March-2020	35	68 yrs	Greaney et al. 2021	subject L
infant sera before XBB* infection	infant-2-born2022_preinfection	sera collected before infection, not exposed to spike	NA	IMPRINT	October-2023	-46
	infant-4-born2022_preinfection	sera collected before infection, not exposed to spike	NA	IMPRINT	September-2023	-19
	infant-5-born2022_preinfection	sera collected before infection, not exposed to spike	NA	IMPRINT	September-2023	-24
	infant-6-born2023_preinfection	sera collected before infection, not exposed to spike	NA	IMPRINT	September-2023	-11
